# Secretion encoded single-cell sequencing (SEC-seq) uncovers gene expression signatures associated with high VEGF-A secretion in mesenchymal stromal cells

**DOI:** 10.1101/2023.01.07.523110

**Authors:** Shreya Udani, Justin Langerman, Doyeon Koo, Sevana Baghdasarian, Brian Cheng, Simran Kang, Citradewi Soemardy, Joseph de Rutte, Kathrin Plath, Dino Di Carlo

## Abstract

Cells secrete numerous bioactive molecules essential for the function of healthy organisms. However, there are no scalable methods to link individual cell secretions to their transcriptional state. By developing and using secretion encoded single-cell sequencing (SEC-seq), which exploits hydrogel nanovials to capture individual cells and their secretions, we simultaneously measured the secretion of vascular endothelial growth factor A (VEGF-A) and the transcriptome for thousands of individual mesenchymal stromal cells (MSCs). We found that VEGF-A secretion is heterogeneous across the cell population and lowly correlated with the *VEGFA* transcript level. While there is a modest population-wide increase in VEGF-A secretion by hypoxic induction, highest VEGF-A secretion across normoxic and hypoxic culture conditions occurs in a subpopulation of MSCs characterized by a unique gene expression signature. Taken together, SEC-seq enables the identification of specific genes involved in the control of secretory states, which may be exploited for developing means to modulate cellular secretion for disease treatment.
