## Supplementary Table 1 for "Secretion encoded single-cell sequencing (SEC-seq) uncovers gene expression signatures associated with high VEGF-A secretion in mesenchymal stromal cells"

### Sheet: Table 1  Derived hypoxia signal
Table S1. List of Hypoxic Signature Genes derived from Hypoxic MSCs
De novo discovery of the Hypoxic Gene Signature (as identified by Gene Ontology)
Ordered by intergene correlation within this signature (Intergene_Correlation). The percent of cells expressing the gene at any level is also given.
Hypoxia_Signal_Genes	Intergene_Correlation	Percent.of.Cells.Expressing
FAM162A	0.654693	0.873696
BNIP3	0.654693	0.878912
ANGPTL4	0.61265	0.650894
LDHA	0.601184	0.982861
NDRG1	0.587972	0.663934
PGK1	0.581651	0.913562
PLIN2	0.543746	0.828614
BNIP3L	0.542913	0.625559
VEGFA	0.535989	0.758197
ENO2	0.531144	0.433681
PLOD2	0.528846	0.806259
P4HA1	0.528846	0.768629
SLC16A3	0.527797	0.619598
SLC2A1	0.504077	0.573025
ERRFI1	0.478411	0.757079
HILPDA	0.476836	0.503726
STC1	0.442988	0.945231
ADM	0.442056	0.543964
SLC2A3	0.433973	0.511177
NRN1	0.427164	0.483979
C4orf3	0.419044	0.79769
ENO1	0.414692	0.990313
BHLHE40	0.402181	0.374069
BTG1	0.399078	0.867735
PFKFB4	0.395662	0.248137
DDIT4	0.394399	0.499255
WSB1	0.393718	0.578614
MXI1	0.390995	0.362519
GYS1	0.390695	0.470194
GPRC5A	0.389663	0.418405
CA12	0.388923	0.490686
AK4	0.384145	0.574888
ANKRD37	0.381694	0.292846
PNRC1	0.381562	0.471684
ERO1A	0.378104	0.593517
INSIG2	0.377168	0.247019
LRRFIP1	0.372585	0.856557
PGAM1	0.371078	0.922876
ZP1	0.370252	0.138227
TFRC	0.368166	0.685544
MIR210HG	0.363657	0.206036
VKORC1	0.362583	0.866617
TMEM158	0.362296	0.936289
HAS2	0.355434	0.808867
PFKFB3	0.352767	0.301043
DPYSL2	0.350493	0.823025
GBE1	0.350276	0.571535
EGLN1	0.345367	0.388972
PDK1	0.342588	0.324888
HK2	0.340329	0.422876
SLC6A8	0.335681	0.153875
CDCA2	0.331689	0.359911
WDR45B	0.329127	0.811103
RNMT	0.320214	0.599478
UGP2	0.319908	0.684799
FUT11	0.318628	0.300298
RIOK3	0.318335	0.51006
ZFP36L1	0.317276	0.769001
TMEM45A	0.315249	0.312966
SESN2	0.314896	0.358793
SRD5A3	0.310722	0.328241
TPBG	0.306185	0.739568
ALDOC	0.305621	0.274218
KCTD11	0.304154	0.172504
NUP58	0.295039	0.502608
PAIP2	0.291226	0.587556
PPME1	0.291112	0.512668
CMIP	0.290528	0.353949
MAP2K1	0.289728	0.520119
P4HB	0.289338	0.902385
SPAG4	0.289147	0.137481
LIMS1	0.286139	0.753353
SPRY1	0.284414	0.279061
ALDOA	0.283897	0.708271
SLC16A1	0.283838	0.51304
GPI	0.282716	0.834203
SMS	0.280254	0.864382
NFIL3	0.279505	0.492921
SAP30	0.278956	0.539493
RBPJ	0.272973	0.800671
SLC25A36	0.270296	0.479136
ELL2	0.26845	0.405365
FAM13A	0.262761	0.295455
TNIP1	0.259736	0.271982
WFDC3	0.259485	0.114009
TNFRSF10B	0.258441	0.408718
RRAGA	0.258351	0.557377
AL133453.1	0.257681	0.365127
MZF1-AS1	0.25523	0.236587
KDM3A	0.253409	0.229508
FOXP1	0.249792	0.71386
PFKP	0.248487	0.73994
NFE2L1	0.24825	0.667288
ANKRD12	0.245386	0.578614
PLOD1	0.244529	0.464232
PDE4D	0.24382	0.13301
MME	0.242979	0.546572
SFXN3	0.242827	0.34389
E2F7	0.242708	0.453055
PLAUR	0.242691	0.850596
COX20	0.240414	0.805514
BACH1	0.24025	0.400149
FLNB	0.239814	0.542846
UAP1	0.237679	0.645678
ALKBH5	0.235602	0.369598
LNPK	0.234229	0.359165
SLC5A3	0.234118	0.328241
RORA	0.233794	0.0603577
POLR2H	0.232088	0.738077
CSRNP1	0.230842	0.206036
CA9	0.230794	0.100224
TREM1	0.230231	0.0480626
LRIG1	0.22895	0.160954
KLF7	0.228509	0.222057
DNAJB2	0.228409	0.234352
ITPR1	0.227997	0.110283
RNF187	0.226224	0.484352
ZNF292	0.226102	0.359165
LGALS8	0.225597	0.355812
BHLHE41	0.22236	0.357675
DHX40	0.222311	0.414307
FAM210A	0.221627	0.364009
KCNMA1	0.221154	0.675484
FAM219A	0.22028	0.163189
MXD1	0.219724	0.205663
JARID2	0.219384	0.265276
FKBP8	0.217213	0.638972
APLN	0.21709	0.0733979
ZMYND8	0.215933	0.38301
PGM1	0.21531	0.358048
DDX50	0.215066	0.571535
RAB20	0.213392	0.0454545
KDM4B	0.212739	0.203428
METRNL	0.212252	0.697094
SNX33	0.212054	0.130775
WFDC10B	0.211899	0.00968703
PAG1	0.211481	0.109538
PLAGL1	0.210877	0.413934
LONP1	0.210681	0.506334
PPP1R3B	0.210663	0.109911
FGFR1	0.209462	0.612146
AC097534.2	0.208964	0.0864382
DARS	0.208618	0.70082
C3orf58	0.207768	0.292101
ICK	0.207767	0.305514
SEMA4B	0.20717	0.105067
RNF24	0.206481	0.592027
MAPK7	0.20473	0.137481
KDM5B	0.20466	0.273845
KDM2A	0.204606	0.388227
SLC35E1	0.204544	0.35842
CLEC11A	0.200126	0.743666
ABCA1	0.198673	0.147914
WDR54	0.195639	0.446721
PERM1	0.194845	0.00670641
SDC4	0.194409	0.577496
NUMBL	0.193943	0.298063
ZNF160	0.193677	0.201192
TMEM165	0.191317	0.590537
PERP	0.191147	0.444858
KCTD9	0.191133	0.382265
MSANTD3	0.190738	0.683681
YEATS2	0.186927	0.247392
ATXN1	0.184771	0.248882
GPT2	0.184333	0.20231
PFKL	0.184025	0.471311
IRF2BP2	0.181895	0.464605
IPMK	0.180831	0.128912
SYT7	0.180812	0.302161
SLCO4A1	0.179757	0.259314
MAPK6	0.178601	0.492921
IMP3	0.178494	0.565574
ZEB2	0.177001	0.343517
MYO1E	0.176698	0.337556
RELA	0.175104	0.431446
SLU7	0.174595	0.32377
PPP1R13L	0.174528	0.0473174
SHB	0.173571	0.278689
AL591845.1	0.173447	0.0484352
ACAP1	0.173339	0.147168
RLF	0.172843	0.1807
ANO6	0.172317	0.396796
OGA	0.171751	0.308867
SH3BP5	0.170194	0.28465
