## Supplementary Table 4 for "Secretion encoded single-cell sequencing (SEC-seq) uncovers gene expression signatures associated with high VEGF-A secretion in mesenchymal stromal cells"

### Sheet: Table 4  Vascular Regenerative 
Table S4. List of VRS genes and their classification as secretory protein, surface protein or transcription factor
For each of the 153 genes which marked the high-secretion cluster in 3 SEC-seq experiments, provided are the gene names and a gene type classification from Secretory, Transcription Factor, and Cell Surface databases
gene	Gene_Type
ABI3BP	Secretory
ADAMTS1	Secretory
ANXA2	Secretory
C1S	Secretory
CLU	Secretory
COL1A1	Secretory
COL1A2	Secretory
COL5A1	Secretory
COL6A1	Secretory
COL6A2	Secretory
COL6A3	Secretory
CRLF1	Secretory
CTHRC1	Secretory
CTSB	Secretory
CXCL12	Secretory
EFEMP1	Secretory
ELN	Secretory
ENPP2	Secretory
FBLN1	Secretory
FGF7	Secretory
HSPB6	Secretory
HTRA1	Secretory
IGFBP5	Secretory
IGFBP6	Secretory
ISLR	Secretory
LGALS1	Secretory
LTBP1	Secretory
MCFD2	Secretory
METTL9	Secretory
OLFML3	Secretory
P4HA2	Secretory
PAPPA	Secretory
PTGS1	Secretory
RCN3	Secretory
S100A4	Secretory
SBSN	Secretory
SCUBE3	Secretory
SERPINE1	Secretory
SPARC	Secretory
SULF1	Secretory
TGFBI	Secretory
TIMP1	Secretory
TIMP3	Secretory
VCAN	Secretory
VKORC1	Secretory
WNT5B	Secretory
ADAM12	Surface
ATP2B4	Surface
CA12	Surface
CD248	Surface
CDH11	Surface
CLMP	Surface
EMP1	Surface
ENPP1	Surface
F2R	Surface
IL13RA2	Surface
LRP1	Surface
LY6E	Surface
LY6K	Surface
NPR3	Surface
PDGFRB	Surface
PTGER3	Surface
RECK	Surface
SEMA7A	Surface
THY1	Surface
FOS	TF
HMGA2	TF
HMGXB3	TF
ID2	TF
KLF6	TF
POU2F2	TF
PRRX2	TF
RBPJ	TF
TBX2	TF
TCF7	TF
ABHD2	Other
AC007952.4	Other
AKAP12	Other
ARHGAP22	Other
BAALC	Other
C1R	Other
CACNA1A	Other
CAMK2N1	Other
CAV1	Other
CAVIN3	Other
CBLB	Other
CCDC85B	Other
COLEC12	Other
COPRS	Other
CRABP2	Other
CXXC5	Other
DAB2	Other
DOK5	Other
DRAP1	Other
DSP	Other
DUSP1	Other
ECI2	Other
EEF1A1	Other
EPS8	Other
ERGIC1	Other
FADS1	Other
FN1	Other
FRMD4A	Other
FST	Other
GREM2	Other
GSN	Other
H2AFY	Other
HAS2	Other
HGF	Other
HMOX1	Other
JAK1	Other
KCNN4	Other
KDELR3	Other
LINC01119	Other
LMNA	Other
LTBP2	Other
LXN	Other
MAP1A	Other
MAP1B	Other
MEG3	Other
MFAP5	Other
MOXD1	Other
MT1E	Other
MT1M	Other
MTSS1	Other
MYO10	Other
NDUFAF2	Other
NPM1	Other
NREP	Other
PDLIM2	Other
PDLIM4	Other
PMP22	Other
PTGIS	Other
RAB3B	Other
RACK1	Other
RARRES1	Other
RPL10	Other
RPL22L1	Other
RPL26	Other
RPL37	Other
RPS14	Other
RPS23	Other
SCARA3	Other
SCD	Other
SERPING1	Other
SMIM3	Other
SRGAP1	Other
SYT7	Other
TCEAL9	Other
TRIO	Other
UBL3	Other
VDAC1	Other
VIM	Other
